# Rapid assay optimization by plug-and-play MAPPIT

**DOI:** 10.1101/2025.09.05.674518

**Authors:** Stefanie Maes, Louis Delhaye, Robin Cooreman, Eline Soetens, Annick Verhee, Delphine De Sutter, Tessa Van de Steene, Long Nguyen, Dominique Audenaert, Xavier Saelens, Sven Eyckerman

**Affiliations:** VIB-UGent Center for Medical Biotechnology, VIB, Ghent, 9052, Belgium; Department of Biomolecular Medicine, Ghent University, Ghent, 9000, Belgium; Department of Biochemistry and Microbiology, Ghent University, Ghent, 9000, Belgium; VIB Screening Core, VIB, Ghent, 9052, Belgium; Centre for Bioassay Development and Screening (C-BIOS), Ghent University, Ghent, 9052, Belgium

**Author notes:** These authors contributed equally (Stefanie Maes, Louis Delhaye).

**Keywords:** MAPPIT, protein-protein interaction, Golden Gate cloning, VHH, MXA

## Abstract

Studying protein-protein interactions, which are crucial for all cellular processes in both health and disease, offers valuable insights into underlying mechanisms and reveals promising therapeutic targets. While efforts have been made to vastly increase the scale of MAPPIT assays, covering the full protein interactome remains challenging, in particular when considering the availability of different assay configurations. In this study, we expanded our Golden Gate modular cloning platform to enable rapid, customizable construct assembly for MAPPIT assays. We demonstrate the strength of this expanded toolbox for multiple distinct protein-protein interactions, including a MAPPIT assay for six different intracellular VHH targeting the anti-viral effector protein MXA.
