## Supplemental Table 1 for "Rapid assay optimization by plug-and-play MAPPIT"

### Sheet: Sheet1
PCR	Fwd (5' > 3')	Rev (5' > 3')
Peripheral_blood_lymphocyes_nested_pair1	GTCCTGGCTGCTCTTCTACAAGG	GTACGTGCTGTTGAACTGTTCC
Peripheral_blood_lymphocyes_nested_pair2	GATGTGCAGCTGCAGGAGTCTGGAGGGAGG	GGACTAGTGCGGCCGCTGGAGACGGTGACCTGGGT
pMECS_cloning	GGCGGGTATCTCTCGAGAAAAGGCAGGTGCAGCTGCAGGAGTCTGGG	CTAACTAGTCTAGTGATGGTGATGGTGGTGGCTGGAGACGGTGACCTGG
pCAGS_cloning	TAAGCACTCGAGATGCAGGTGCAGCTGCAGGAGTCT	TTAGCGGCCGCCTAGTGATGGTGATGGTGGTGTGAGGAGACGGTGACCTG
Sequencing	5' > 3'
MP057	TTATGCTTCCGGCTCGTATG
