## Supplemental Table 2 for "Rapid assay optimization by plug-and-play MAPPIT"

### Sheet: Fig 2
Bait	Receptor configuration	gp130-prey	Non-stimulated RLU			Stimulated RLU			Fold induction	SD
						4 ng/ml EPO - 100 ng/ml LEP
			Replicate 1	Replicate 2	Replicate 3	Replicate 1	Replicate 2	Replicate 3
BCL2	EF1a-EpoR-Box1	BIM	5107	5200	4733	419213	400987	374387	79.4273	3.67146
BCL2	EF1a-EpoR-Box1	VHH-GFP4	7480	7013	5893	7667	8133	8373	1.18576	0.0431332
BCL2	EF1a-EpoR-Box1	Mock	6293	6333	5320	7227	6733	7160	1.17686	0.0365761
BCL2	PGK-EpoR-Box1	BIM	7013	7880	8573	758013	747947	815160	98.9142	3.78402
BCL2	PGK-EpoR-Box1	VHH-GFP4	4653	7040	8053	10720	11173	10840	1.6577	0.0291142
BCL2	PGK-EpoR-Box1	Mock	8507	12000	11733	14693	14507	13533	1.32547	0.0473345
BCL2	EF1a-EpoR-F3	BIM	7707	7680	6507	146307	148867	158867	20.7381	0.742556
BCL2	EF1a-EpoR-F3	VHH-GFP4	8560	10227	8853	11720	11347	9600	1.18187	0.1003
BCL2	EF1a-EpoR-F3	Mock	14747	16480	15227	16280	16947	18147	1.10591	0.049887
BCL2	PGK-EpoR-F3	BIM	8667	7640	9053	152093	159053	173093	19.0946	1.03322
BCL2	PGK-EpoR-F3	VHH-GFP4	6680	5227	5947	9027	11813	10667	1.7647	0.192112
BCL2	PGK-EpoR-F3	Mock	23813	33000	37573	43720	42987	41480	1.35811	0.0296388
BCL2	EF1a-LepR-Box1	BIM	2253	2587	2867	255640	336747	313973	117.602	13.2955
BCL2	EF1a-LepR-Box1	VHH-GFP4	3240	3933	4760	8200	8573	8560	2.12294	0.0434554
BCL2	EF1a-LepR-Box1	Mock	6280	7027	9107	12640	13560	14213	1.80302	0.0863635
BCL2	PGK-LepR-Box1	BIM	83627	85400	107613	1111880	1169133	1191613	12.5529	0.364013
BCL2	PGK-LepR-Box1	VHH-GFP4	12333	10373	7613	12787	15320	13787	1.38177	0.103074
BCL2	PGK-LepR-Box1	Mock	18747	16413	12347	24027	21507	22067	1.42297	0.0682265
BCL2	EF1a-LepR-F3	BIM	4573	4387	3840	207280	193053	237080	49.7979	4.29959
BCL2	EF1a-LepR-F3	VHH-GFP4	5320	4960	4160	8093	7467	9413	1.72943	0.168515
BCL2	EF1a-LepR-F3	Mock	3653	3867	4640	7227	8800	7733	1.95395	0.161755
BCL2	PGK-LepR-F3	BIM	27013	35333	32987	179547	188013	190147	5.85009	0.14405
BCL2	PGK-LepR-F3	VHH-GFP4	7187	5693	6173	9387	9213	9547	1.4773	0.0214761
BCL2	PGK-LepR-F3	Mock	41440	39453	24973	54920	54827	60880	1.61173	0.0802452
BIM	EF1a-EpoR-Box1	BCL2	573	573	600	1293	1253	1507	2.32131	0.191599
BIM	EF1a-EpoR-Box1	VHH-GFP4	4693	5933	6493	9080	8733	8733	1.55067	0.0286659
BIM	EF1a-EpoR-Box1	Mock	12773	14080	13200	16147	17053	15200	1.2084	0.0566659
BIM	PGK-EpoR-Box1	BCL2	573	667	707	1307	1080	973	1.72573	0.214573
BIM	PGK-EpoR-Box1	VHH-GFP4	4933	6960	6587	9853	9253	10187	1.58512	0.0627312
BIM	PGK-EpoR-Box1	Mock	16093	20653	21320	26387	28920	32253	1.50794	0.12411
BIM	EF1a-EpoR-F3	BCL2	307	373	467	547	587	973	1.83697	0.502404
BIM	EF1a-EpoR-F3	VHH-GFP4	5987	6187	7560	8200	9227	9533	1.36617	0.0866696
BIM	EF1a-EpoR-F3	Mock	12347	13253	14920	18040	18600	18973	1.37248	0.0283887
BIM	PGK-EpoR-F3	BCL2	1147	1067	1347	1933	1453	1440	1.35524	0.19326
BIM	PGK-EpoR-F3	VHH-GFP4	9427	8707	7760	11613	10680	11453	1.30324	0.0471977
BIM	PGK-EpoR-F3	Mock	35053	37747	26173	44933	47693	48027	1.42112	0.0420273
BIM	EF1a-LepR-Box1	BCL2	613	587	547	8773	8000	7093	13.6611	1.17902
BIM	EF1a-LepR-Box1	VHH-GFP4	2400	2667	2320	6667	6640	6920	2.73819	0.0512164
BIM	EF1a-LepR-Box1	Mock	3213	4040	4520	12693	16013	15320	3.73957	0.36439
BIM	PGK-LepR-Box1	BCL2	800	627	733	1600	1387	1173	1.92593	0.242114
BIM	PGK-LepR-Box1	VHH-GFP4	9160	8707	5053	11813	11907	11800	1.54974	0.00623986
BIM	PGK-LepR-Box1	Mock	28880	29427	16840	81467	72653	80480	3.12188	0.15741
BIM	EF1a-LepR-F3	BCL2	600	560	587	3667	4187	3013	6.22038	0.824825
BIM	EF1a-LepR-F3	VHH-GFP4	5640	5320	4120	13933	10933	12053	2.44821	0.246242
BIM	EF1a-LepR-F3	Mock	10293	9733	7853	20147	21427	22000	2.28035	0.0833553
BIM	PGK-LepR-F3	BCL2	560	587	533	747	773	813	1.38869	0.0484745
BIM	PGK-LepR-F3	VHH-GFP4	7547	11133	11680	20333	21453	17853	1.96439	0.148641
BIM	PGK-LepR-F3	Mock	21173	33093	34893	67813	68160	67907	2.2867	0.00493059
VHH-GFP4	EF1a-EpoR-Box1	eGFP	6973	7840	7613	483987	537400	529067	69.1364	3.13872
VHH-GFP4	EF1a-EpoR-Box1	BIM	4147	4867	4880	7013	813	8680	1.69422	0.17997
VHH-GFP4	EF1a-EpoR-Box1	Mock	12600	11707	12267	14053	14653	14160	1.17203	0.0214332
VHH-GFP4	PGK-EpoR-Box1	eGFP	3413	3733	2640	951893	944227	936933	289.501	1.87248
VHH-GFP4	PGK-EpoR-Box1	BIM	3907	3973	3507	6040	6067	7787	1.74708	0.215312
VHH-GFP4	PGK-EpoR-Box1	Mock	8427	9107	12480	16080	14040	14960	1.50197	0.083377
VHH-GFP4	EF1a-EpoR-F3	eGFP	5013	6133	5720	86120	94973	83240	15.6725	0.888045
VHH-GFP4	EF1a-EpoR-F3	BIM	10827	10467	11027	62027	67627	62200	5.93589	0.241334
VHH-GFP4	EF1a-EpoR-F3	Mock	25160	27173	29440	30707	30813	33733	1.16485	0.0514407
VHH-GFP4	PGK-EpoR-F3	eGFP	6787	6027	6267	320867	329760	308000	50.2399	1.40444
VHH-GFP4	PGK-EpoR-F3	BIM	4773	4587	6467	25680	29840	33413	5.61907	0.598979
VHH-GFP4	PGK-EpoR-F3	Mock	13160	13867	13413	18173	15787	15840	1.23145	0.0825289
VHH-GFP4	EF1a-LepR-Box1	eGFP	11280	9053	8107	7371413	6368627	5963493	692.811	62.4252
VHH-GFP4	EF1a-LepR-Box1	BIM	8120	7520	7067	27840	23067	23480	3.27595	0.285277
VHH-GFP4	EF1a-LepR-Box1	Mock	6840	9453	10320	22293	20813	18373	2.31011	0.182195
VHH-GFP4	PGK-LepR-Box1	eGFP	94987	40160	36907	3476000	2999227	3571893	58.3952	4.36666
VHH-GFP4	PGK-LepR-Box1	BIM	6853	6640	5120	11960	18107	17640	2.5631	0.450357
VHH-GFP4	PGK-LepR-Box1	Mock	26467	28760	26480	65133	61827	62387	2.31739	0.0530435
VHH-GFP4	EF1a-LepR-F3	eGFP	5293	4573	4680	1061800	1321840	1162613	243.796	22.0782
VHH-GFP4	EF1a-LepR-F3	BIM	7280	8400	9293	231253	226880	220147	27.1605	0.548753
VHH-GFP4	EF1a-LepR-F3	Mock	21600	20240	19760	50213	52453	49013	2.46232	0.0694289
VHH-GFP4	PGK-LepR-F3	eGFP	15493	11613	16907	550947	607147	579653	39.4826	1.56399
VHH-GFP4	PGK-LepR-F3	BIM	8800	7813	10627	72627	80653	77093	8.45716	0.361625
VHH-GFP4	PGK-LepR-F3	Mock	19373	24973	32520	53213	52187	59373	2.14364	0.123856
eGFP	EF1a-EpoR-Box1	VHH-GFP4	5413	5720	4440	449267	390627	397947	79.4864	5.02592
eGFP	EF1a-EpoR-Box1	BIM	5840	5853	6240	24293	25760	25827	4.23131	0.118419
eGFP	EF1a-EpoR-Box1	Mock	15613	15827	14360	16933	19120	15200	1.11906	0.105059
eGFP	PGK-EpoR-Box1	VHH-GFP4	6360	8493	8840	685840	682040	678293	86.3619	0.390125
eGFP	PGK-EpoR-Box1	BIM	5280	4760	5200	14253	18107	20867	3.49259	0.533945
eGFP	PGK-EpoR-Box1	Mock	10733	12573	13133	16613	15800	15907	1.32605	0.0296951
eGFP	EF1a-EpoR-F3	VHH-GFP4	3227	4733	4253	115613	112853	112933	27.9537	0.315067
eGFP	EF1a-EpoR-F3	BIM	3173	3933	3440	31973	29853	25400	8.271	0.779209
eGFP	EF1a-EpoR-F3	Mock	14000	13867	11027	15267	14080	16800	1.18648	0.0858816
eGFP	PGK-EpoR-F3	VHH-GFP4	7600	7373	6387	323240	321707	288520	43.7016	2.24973
eGFP	PGK-EpoR-F3	BIM	6533	8387	8907	70773	56427	54320	7.61825	0.920407
eGFP	PGK-EpoR-F3	Mock	15427	21440	24960	30853	26227	30013	1.40866	0.0976353
eGFP	EF1a-LepR-Box1	VHH-GFP4	4680	4973	6173	2286133	2380293	2149240	430.663	17.9824
eGFP	EF1a-LepR-Box1	BIM	4667	4227	4680	45213	60400	54693	11.8098	1.38431
eGFP	EF1a-LepR-Box1	Mock	9680	10493	11960	16520	19320	17160	1.64939	0.111841
eGFP	PGK-LepR-Box1	VHH-GFP4	22560	21893	34067	2165720	2124013	2227213	82.9973	1.61953
eGFP	PGK-LepR-Box1	BIM	7947	7707	8507	48347	43427	50640	5.89438	0.37363
eGFP	PGK-LepR-Box1	Mock	12933	11267	8373	24973	22707	21760	2.13183	0.124156
eGFP	EF1a-LepR-F3	VHH-GFP4	6947	8200	6747	1128800	1142093	1172840	157.291	2.52726
eGFP	EF1a-LepR-F3	BIM	6747	5907	6840	141907	152253	141893	22.3686	0.75107
eGFP	EF1a-LepR-F3	Mock	6867	8160	10627	20840	20693	20480	2.41728	0.0172827
eGFP	PGK-LepR-F3	VHH-GFP4	14747	12840	11747	554027	559160	528827	41.7454	1.01103
eGFP	PGK-LepR-F3	BIM	10227	9653	9253	103053	101493	100227	10.4614	0.119019
eGFP	PGK-LepR-F3	Mock	25680	26547	21560	53520	50293	54053	2.13948	0.0675389

### Sheet: Fig 3C
Bait	Receptor configuration	gp130-prey	Non-stimulated RLU			Stimulated RLU			Fold induction	SD
						4 ng/ml EPO - 100 ng/ml LEP
			Replicate 1	Replicate 2	Replicate 3	Replicate 1	Replicate 2	Replicate 3
MxA	EF1a-LepR-Box1	VHH4	6160	7787	13400	5120000	5090000	4990000	555.82	6.09695
MxA	EF1a-LepR-Box1	VHH5	6640	10240	18373	2700000	2690000	2620000	227.215	3.0287
MxA	EF1a-LepR-Box1	VHH7	8653	11813	18867	4630000	4480000	4320000	341.444	9.65441
MxA	EF1a-LepR-Box1	VHH29	7933	11520	21133	5310000	5350000	5190000	390.529	5.0254
MxA	EF1a-LepR-Box1	VHH37	7520	11373	19493	2680000	2770000	2700000	212.317	3.01564
MxA	EF1a-LepR-Box1	VHH60	8440	11200	18400	6800000	6830000	6640000	532.86	6.57728
MxA	EF1a-LepR-Box1	VHH-GFP4	4853	3880	3280	13933	8387	8000	2.52393	0.676826
eGFP	EF1a-LepR-Box1	VHH4	3267	2907	2400	6533	6013	4547	1.99359	0.294221
eGFP	EF1a-LepR-Box1	VHH5	2413	2467	2267	7720	6293	5413	2.71806	0.399026
eGFP	EF1a-LepR-Box1	VHH7	4120	4200	4093	10813	9000	8787	2.30404	0.219696
eGFP	EF1a-LepR-Box1	VHH29	3547	3227	2947	8000	7680	6453	2.27682	0.205769
eGFP	EF1a-LepR-Box1	VHH37	4253	3533	2707	7773	7707	7627	2.20213	0.0170672
eGFP	EF1a-LepR-Box1	VHH60	5093	4707	3827	9093	7933	7907	1.82968	0.121757
eGFP	EF1a-LepR-Box1	VHH-GFP4	3360	3640	5533	1980000	1900000	1700000	445.225	28.1872
VHH4	EF1a-LepR-Box1	MxA	1440	1733	2400	755493	684747	707827	385.442	15.8573
VHH5	EF1a-LepR-Box1	MxA	2960	2733	3413	836987	859000	841640	278.676	3.12082
VHH7	EF1a-LepR-Box1	MxA	2627	2507	3133	1237320	1072173	1019933	402.737	33.6224
VHH29	EF1a-LepR-Box1	MxA	4747	3707	3093	1713320	1720867	1712600	445.725	0.971413
VHH37	EF1a-LepR-Box1	MxA	2480	2013	1920	521520	555227	578107	258.047	10.8726
VHH60	EF1a-LepR-Box1	MxA	3187	2867	2600	1147227	1377520	1307240	442.8	33.4064
VHH-GFP4	EF1a-LepR-Box1	MxA	3000	3373	3507	4907	5693	5333	1.61265	0.0975486
VHH4	EF1a-LepR-Box1	eGFP	1653	1933	2453	3693	4373	5093	2.179	0.283967
VHH5	EF1a-LepR-Box1	eGFP	1693	1867	2480	5493	5493	5320	2.69967	0.0405064
VHH7	EF1a-LepR-Box1	eGFP	1973	1960	2440	11627	10920	10600	5.20116	0.201983
VHH29	EF1a-LepR-Box1	eGFP	3267	2427	2147	5320	5667	4480	1.97258	0.190662
VHH37	EF1a-LepR-Box1	eGFP	2720	2587	2547	4280	4773	4427	1.71632	0.078938
VHH60	EF1a-LepR-Box1	eGFP	827	853	853	4040	3800	4133	4.72681	0.166158
VHH-GFP4	EF1a-LepR-Box1	eGFP	1107	1293	1507	617987	626680	628413	479.416	3.50263

### Sheet: Fig S1A
gp130-prey	Stimulation	Non-stimulated RLU			Stimulated RLU			Fold induction	SD
					4 ng/ml EPO - 100 ng/ml LEP
		Replicate 1	Replicate 2	Replicate 3	Replicate 1	Replicate 2	Replicate 3
BIM	EPO	12160	11080	12413	13973	12533	12733	1.10058	0.0535947
BCL2	EPO	600	533	653	827	720	680	1.25	0.104237
eGFP	EPO	4547	8387	8747	10493	9453	80	1.37996	0.0719524
VHH-GFP4	EPO	8520	12600	12013	13467	12093	13693	1.18471	0.0640169
Mock	EPO	13373	21013	21173	23480	25893	26333	1.36262	0.0677193
BIM	LEP	12160	11080	12413	14493	15853	16253	1.30701	0.0633863
BCL2	LEP	600	533	653	787	1173	1680	0.614243	0.614243
eGFP	LEP	4547	8387	8747	9307	9133	9507	1.28901	0.021144
VHH-GFP4	LEP	8520	12600	12013	11320	12587	13293	1.12275	0.0739072
Mock	LEP	13373	21013	21173	23293	25307	28640	1.39023	0.119059
Prey-gp130	Stimulation	Non-stimulated RLU			Stimulated RLU			Fold induction	SD
					4 ng/ml EPO - 100 ng/ml LEP
		Replicate 1	Replicate 2	Replicate 3	Replicate 1	Replicate 2	Replicate 3
BIM	EPO	16787	17080	9013	13373	12493	10680	0.852285	0.0784415
BCL2	EPO	2533	2680	2933	2507	3000	3133	1.06064	0.0991708
eGFP	EPO	5053	4827	2907	8267	7333	7533	1.8091	0.0942067
VHH-GFP4	EPO	9667	9333	5173	8253	6267	5360	0.822405	0.149936
Mock	EPO	5973	5347	3600	9747	9987	12307	2.14752	0.232116
BIM	LEP	16787	17080	9013	13480	18093	17960	1.15515	0.149995
BCL2	LEP	2533	2680	2933	3253	3173	2973	1.15382	0.0433674
eGFP	LEP	5053	4827	2907	4627	4960	5213	1.15743	0.0563014
VHH-GFP4	LEP	9667	9333	5173	9053	7947	9987	1.11641	0.103481
Mock	LEP	5973	5347	3600	6320	6200	6320	1.26273	0.0113744
Bait	Stimulation	Non-stimulated RLU			Stimulated RLU			Fold induction	SD
					4 ng/ml EPO - 100 ng/ml LEP
		Replicate 1	Replicate 2	Replicate 3	Replicate 1	Replicate 2	Replicate 3
EpoR-LepR(FFY)	EPO	25107	27000	27467	1123973	916707	931413	37.3501	3.56012
LepR	LEP	19413	33547	36827	2705427	4796867	5340920	37.9589	143.041

### Sheet: Fig S1B
Bait	Receptor configuration	Prey-gp130	Non-stimulated RLU			Stimulated RLU			Fold induction	SD
						4 ng/ml EPO - 100 ng/ml LEP
			Replicate 1	Replicate 2	Replicate 3	Replicate 1	Replicate 2	Replicate 3
BCL2	EF1a-EpoR-Box1	BIM	11467	10933	8680	856187	864080	765987	79.9953	4.29517
BCL2	EF1a-EpoR-Box1	Mock	6293	6333	5320	7227	6733	7160	1.17686	0.0365761
BCL2	PGK-EpoR-Box1	BIM	12533	10907	8080	1560000	1260000	1370000	132.931	11.7942
BCL2	PGK-EpoR-Box1	Mock	8507	12000	11733	14693	14507	13533	1.32547	0.0473345
BCL2	EF1a-EpoR-F3	BIM	13960	12987	11853	133507	123640	116493	9.6299	0.53934
BCL2	EF1a-EpoR-F3	Mock	14747	16480	15227	16280	16947	18147	1.10591	0.049887
BCL2	PGK-EpoR-F3	BIM	17747	18587	12267	299773	286587	245560	17.1173	1.42495
BCL2	PGK-EpoR-F3	Mock	23813	33000	37573	43720	42987	41480	1.35811	0.0296388
BCL2	EF1a-LepR-Box1	BIM	2080	3760	3760	618320	527373	566027	178.304	11.6462
BCL2	EF1a-LepR-Box1	Mock	6280	7027	9107	12640	13560	14213	1.80302	0.0863635
BCL2	PGK-LepR-Box1	BIM	9973	14573	19720	1110000	1000000	1080000	72.0643	3.14652
BCL2	PGK-LepR-Box1	Mock	18747	16413	12347	24027	21507	22067	1.42297	0.0682265
BCL2	EF1a-LepR-F3	BIM	3840	3267	3467	370440	274987	272373	86.7978	12.9447
BCL2	EF1a-LepR-F3	Mock	3653	3867	4640	7227	8800	7733	1.95395	0.161755
BCL2	PGK-LepR-F3	BIM	10467	17533	19787	299013	315053	309800	19.333	0.419169
BCL2	PGK-LepR-F3	Mock	41440	39453	24973	54920	54827	60880	1.61173	0.0802452
BIM	EF1a-EpoR-Box1	BCL2	1600	1787	1907	21787	23520	21267	12.5754	0.545823
BIM	EF1a-EpoR-Box1	Mock	12773	14080	13200	16147	17053	15200	1.2084	0.0566659
BIM	PGK-EpoR-Box1	BCL2	2333	2200	2387	16733	13733	14373	6.47962	0.559291
BIM	PGK-EpoR-Box1	Mock	16093	20653	21320	26387	28920	32253	1.50794	0.12411
BIM	EF1a-EpoR-F3	BCL2	1867	1947	1840	11600	10427	11027	5.84613	0.254113
BIM	EF1a-EpoR-F3	Mock	12347	13253	14920	18040	18600	18973	1.37248	0.0283887
BIM	PGK-EpoR-F3	BCL2	2040	1827	1947	5173	4640	3787	2.33918	0.29455
BIM	PGK-EpoR-F3	Mock	35053	37747	26173	44933	47693	48027	1.42112	0.0420273
BIM	EF1a-LepR-Box1	BCL2	2573	2200	2067	81147	64427	63120	30.5108	3.5997
BIM	EF1a-LepR-Box1	Mock	3213	4040	4520	12693	16013	15320	3.73957	0.36439
BIM	PGK-LepR-Box1	BCL2	3507	2427	3040	20453	16213	14187	5.6667	0.872778
BIM	PGK-LepR-Box1	Mock	28880	29427	16840	81467	72653	80480	3.12188	0.15741
BIM	EF1a-LepR-F3	BCL2	3413	2720	2347	25520	18440	17773	7.27983	1.2401
BIM	EF1a-LepR-F3	Mock	10293	9733	7853	20147	21427	22000	2.28035	0.0833553
BIM	PGK-LepR-F3	BCL2	3200	2880	2827	9080	6147	5187	2.29191	0.557747
BIM	PGK-LepR-F3	Mock	21173	33093	34893	67813	68160	67907	2.2867	0.00493059
VHH-GFP4	EF1a-EpoR-Box1	eGFP	2947	3773	4653	280560	290267	274013	74.2847	1.76137
VHH-GFP4	EF1a-EpoR-Box1	Mock	12600	11707	12267	14053	14653	14160	1.17203	0.0214332
VHH-GFP4	PGK-EpoR-Box1	eGFP	3933	5347	6227	322173	474453	551853	86.9594	18.4587
VHH-GFP4	PGK-EpoR-Box1	Mock	8427	9107	12480	16080	14040	14960	1.50197	0.083377
VHH-GFP4	EF1a-EpoR-F3	eGFP	3027	4747	5267	83600	99000	88467	20.7858	1.47856
VHH-GFP4	EF1a-EpoR-F3	Mock	25160	27173	29440	30707	30813	33733	1.16485	0.0514407
VHH-GFP4	PGK-EpoR-F3	eGFP	4440	5667	6667	418853	487440	462013	81.573	5.06333
VHH-GFP4	PGK-EpoR-F3	Mock	13160	13867	13413	18173	15787	15840	1.23145	0.0825289
VHH-GFP4	EF1a-LepR-Box1	eGFP	3853	7320	11627	4030000	3940000	3890000	520.175	7.62199
VHH-GFP4	EF1a-LepR-Box1	Mock	6840	9453	10320	22293	20813	18373	2.31011	0.182195
VHH-GFP4	PGK-LepR-Box1	eGFP	18467	17427	19773	4010000	3300000	3530000	194.729	15.9404
VHH-GFP4	PGK-LepR-Box1	Mock	26467	28760	26480	65133	61827	62387	2.31739	0.0530435
VHH-GFP4	EF1a-LepR-F3	eGFP	2707	5240	7960	1050000	958760	968480	187.165	7.716
VHH-GFP4	EF1a-LepR-F3	Mock	21600	20240	19760	50213	52453	49013	2.46232	0.0694289
VHH-GFP4	PGK-LepR-F3	eGFP	16747	20427	24413	593773	559747	543933	27.5619	1.01296
VHH-GFP4	PGK-LepR-F3	Mock	19373	24973	32520	53213	52187	59373	2.14364	0.123856
eGFP	EF1a-EpoR-Box1	VHH-GFP4	6160	7280	8000	271053	281840	304520	39.9913	1.9516
eGFP	EF1a-EpoR-Box1	Mock	15613	15827	14360	16933	19120	15200	1.11906	0.105059
eGFP	PGK-EpoR-Box1	VHH-GFP4	5733	7333	7840	318360	312547	346347	46.7451	2.1174
eGFP	PGK-EpoR-Box1	Mock	10733	12573	13133	16613	15800	15907	1.32605	0.0296951
eGFP	EF1a-EpoR-F3	VHH-GFP4	8080	7907	8693	47387	52027	50507	6.07459	0.234779
eGFP	EF1a-EpoR-F3	Mock	14000	13867	11027	15267	14080	16800	1.18648	0.0858816
eGFP	PGK-EpoR-F3	VHH-GFP4	8187	9227	10613	214333	202120	202547	22.0858	0.60577
eGFP	PGK-EpoR-F3	Mock	15427	21440	24960	30853	26227	30013	1.40866	0.0976353
eGFP	EF1a-LepR-Box1	VHH-GFP4	3853	6973	9507	2640000	2600000	2640000	387.547	2.78211
eGFP	EF1a-LepR-Box1	Mock	9680	10493	11960	16520	19320	17160	1.64939	0.111841
eGFP	PGK-LepR-Box1	VHH-GFP4	9480	8867	20920	2990000	3210000	2950000	233.02	8.73325
eGFP	PGK-LepR-Box1	Mock	12933	11267	8373	24973	22707	21760	2.13183	0.124156
eGFP	EF1a-LepR-F3	VHH-GFP4	4040	5187	7293	509520	468493	432613	85.389	5.70592
eGFP	EF1a-LepR-F3	Mock	6867	8160	10627	20840	20693	20480	2.41728	0.0172827
eGFP	PGK-LepR-F3	VHH-GFP4	6893	8333	10293	802160	782347	775240	92.4702	1.3391
eGFP	PGK-LepR-F3	Mock	25680	26547	21560	53520	50293	54053	2.13948	0.0675389

### Sheet: Fig S1C
Bait	Receptor configuration	gp130-prey	Non-stimulated RLU			Stimulated RLU			Fold induction	SD
						4 ng/ml EPO - 100 ng/ml LEP
			Replicate 1	Replicate 2	Replicate 3	Replicate 1	Replicate 2	Replicate 3
BCL2	EF1a-LepR-Box1	BIM	2080	3760	3760	618320	527373	566027	178.304	11.6462
BCL2	EF1a-LepR-Box1	VHH-GFP4	3827	5507	7240	11707	10827	11880	2.07638	0.0834537
BCL2	EF1a-LepR-Box1	Mock	6280	7027	9107	12640	13560	14213	1.80302	0.0863635
BIM	EF1a-LepR-Box1	BCL2	2573	2200	2067	81147	64427	63120	30.5108	3.5997
BIM	EF1a-LepR-Box1	VHH-GFP4	15027	13653	11813	2627	2827	1773	5.60302	0.546575
BIM	EF1a-LepR-Box1	Mock	3213	4040	4520	12693	16013	15320	3.73957	0.36439
VHH-GFP4	EF1a-LepR-Box1	eGFP	3853	7320	11627	4030000	3940000	3890000	520.175	7.62199
VHH-GFP4	EF1a-LepR-Box1	BIM	10333	13627	17160	62053	56053	58147	4.28631	0.181404
VHH-GFP4	EF1a-LepR-Box1	Mock	6840	9453	10320	22293	20813	18373	2.31011	0.182195
eGFP	EF1a-LepR-Box1	VHH-GFP4	3853	6973	9507	2640000	2600000	2640000	387.547	2.78211
eGFP	EF1a-LepR-Box1	BIM	86920	73040	69973	8920	7280	4933	10.8803	1.04667
eGFP	EF1a-LepR-Box1	Mock	9680	10493	11960	16520	19320	17160	1.64939	0.111841
